# Temporal and spatial dynamics mapping reveals follicle development regulated by different stromal cell populations

**DOI:** 10.1101/2022.03.04.480328

**Authors:** Xiaoqiang Sheng, Jidong Zhou, Nannan Kang, Wenwen Liu, Lina Yu, Zhe Zhang, Yang Zhang, Qiuling Yue, Qiwen Yang, Xinke Zhang, Chaojun Li, Guijun Yan, Haixiang Sun

## Abstract

Follicle development is a complex dynamic process. The follicles are encapsulated in the stroma, and once the follicle develops, the follicle moves from the cortex to the medulla and finally to the cortex to ovulate in the process of continuous growth. Many of these processes cannot be explained with the follicle alone. Through single-cell and spatial transcriptome sequencing at key time points of follicular development in mice after birth, we found that ovarian stromal cells are not only one of the main cell groups that make up the ovary but that their cell population and spatial location are also closely related to follicular development. Through analysis of cell communication, it was found that ovarian stromal cells were the main transmitters of intercellular communication, and many of the signals they sent were received by granulosa cells and oocytes to participate in follicle development. Ovarian stromal cells are not a homogeneous cell population. We combined single cell types with their spatial location information to divide ovarian stromal cells into four types, namely, structural stromal cells, perifollicular stromal cells, stromal progenitor cells, and steroidogenic stromal cells, each of which plays a different function in follicle development. Indepth studies of the different spatial locations and different types of stromal cells will expand our understanding of follicle development dynamics, leading to new targets and novel approaches for the treatment of ovarian-related diseases.
