## Supplementary material for "Temporal and spatial dynamics mapping reveals follicle development regulated by different stromal cell populations": Table S4

### Sheet: Sheet1
cluster	gene
1	Atp6v0c
1	Pmepa1
1	Socs2
1	Gm49708
1	Itih5
1	Zcchc7
1	Nsa2
1	Arhgap29
1	Itm2b
1	Nars
1	Herpud1
1	Eif2s2
1	Gas6
1	Serpinf1
1	Actg1
1	Tcf21
1	Tagln
1	Nbl1
1	Chchd10
1	Ugp2
1	Maff
1	Top1
1	Prpf4b
1	Dstn
1	Ccn1
1	Ftl1
1	Eif1
1	Sertad1
1	Sparcl1
1	Icam1
1	Tmem176b
1	Psap
1	Ier2
1	Serping1
1	Arf4
1	Kcnk2
1	Wnt4
1	Sox4
1	Plagl1
1	Maf
1	App
1	mt−Rnr2
1	mt−Rnr1
1	Ncam1
1	Peg3
1	Myh10
1	Serpinb6a
1	Sfrp1
1	Igf1
1	Adamts2
1	Mgp
1	Matn2
1	Col12a1
1	Palld
1	Htra3
1	Pik3r1
1	Gata6
1	Lbh
1	Chd3
1	Dync1i2
1	Gsn
1	Pam
1	Cpxm1
1	Gnas
1	Bambi
1	Sntb2
1	Tsc22d1
1	Cxcl12
1	Usmg5
1	Minos1
1	Atp5o.1
1	Ccnd2
1	Auts2
1	Lsp1
1	Meg3
1	Gas1
1	Eln
1	H19
1	Clmp
1	Atxn7l3b
1	H3f3b
1	Wt1
1	Atp1b1
1	Plpp3
1	Cdkn1c
1	Camk2n1
1	Tmsb4x
1	Lhfp
1	Id2
1	Ccdc80
1	Col1a1
1	Mmp2
1	Fstl1
1	Ifitm1
1	Ccnd3
1	Mfap4
1	Nenf
1	Dlk1
1	Sub1
1	Col4a4
1	Tmsb10
1	Cd81
1	Itm2c
1	Ifitm2
1	Mfap2
1	Mdk
1	Rbm3
1	Ppic
1	Pcolce
1	Myl9
1	Gpc3
1	Cnn2
1	Rps4x
1	Ptgis
1	Rpl36a
1	Sparc
1	Ramp2
1	Hmgn1
1	Serpine2
1	Pdia6
1	Rcn3
1	Col5a1
1	Lamb1
1	Fbn2
1	Ptms
1	Col1a2
1	Nid1
1	Rps29
1	Rpn1
1	Marcks
1	Cdh11
1	Tril
1	Atp2b1
1	Kctd14
1	Col6a2
1	Col6a1
1	Col3a1
1	Ckap4
1	Emilin1
2	Rpl39
2	Rpl32
2	Eif5a
2	Rpl34
2	Rps2
2	Rpl11
2	Rps13
2	Mif
2	Rps15a
2	Serpinh1
2	Olfml3
2	Pfn1
2	Rpl3
2	Ldha
2	Pdia3
2	Ddit4l
2	VimRpl38
2	Rps26
2	Rps20
2	Htra1
2	Uba52
2	Eif4ebp1
2	Rpl37
2	Rpl36
2	Rpl41
2	Rps27a
2	Rpl15
2	Atp5g2
2	Rps10
2	mt−Co2
2	Cycs
2	Ubb
2	mt−Atp6
2	mt−Co1
2	Rpl24
2	mt−Co3
2	Fhl2
2	Tubb6
2	Sec61g
2	Myl12a
2	Rpl13
2	Serf2
2	Rps7
2	Rpl35a
2	Rpl29
2	Actr3b
2	Prdx1
2	Atp5l
2	Cygb
2	Foxl2
2	Ppia
2	Actb
2	Cox7c
2	Tuba1a
2	Myl6
2	Rplp0
2	Acta2
2	Tubb4b
2	Rbbp7
2	Calm1
2	Pcna
2	Ube2s
2	B2m
2	Zeb1
2	Xist
2	Cald1
2	Nav1
2	Rps15
2	Calr
2	Rps14
2	Jpt1
2	Arl6ip1
2	Smc1a
2	Nucks1
2	Tmpo
2	Hmgb2
2	Cks2
2	Nr2f2
2	Tpm2
2	Ptma
2	Rpl14
2	Hmgn2
2	Rpl10
2	Maged2
2	Rps27
2	Hmgb3
2	2022-09-07
2	Mfge8
2	Gng11
2	Rpl23a
2	mt−Nd1
2	Rps23
2	S100a11
2	Rpl31
2	Dek
2	Rps17
2	H1f0
2	Tubb5
2	H2afv
2	Rpl37a
2	Eva1b
2	Lgals1
2	Spats2l
2	Ccdc34
2	Rps25
2	Stmn1
2	Selenoh
2	Nme1
2	Ran
2	Rpl22l1
2	Snrpf
2	Rpl7
2	H2afz
2	Slc25a5
2	Tuba1b
2	Rps6
2	Tagln2
2	Rps19
2	Rpl18a
2	Rpl17
2	Hmgb1
2	Ranbp1
3	Gstm1
3	Greb1
3	Smoc2
3	Gja1
3	Apoe
3	Mt1
3	Cpe
3	Tacc1
3	Zfp36
3	Tmem176a
3	Ifi27
3	Gadd45g
3	Fgl2
3	mt−Nd4l
3	AY036118
3	Gm42418
3	Lars2
3	Rarres2
3	Cfh
3	Grb14
3	Hspe1
3	Chchd2
3	Hspd1
3	Slc3a2
3	Glul
3	Cxcl10
3	Fdx1
3	mt−Nd4
3	Cebpd
3	Jund
3	Rhob
3	Bzw1
3	Ctsl
3	Gpx1
3	Rasl11a
3	Rbpms
3	Ptprd
3	Clu
3	Ogn
3	Fth1
3	2410006H16Rik
3	Snhg1
3	Gas5
3	Tut4
3	Plod2
3	Zfas1
3	Resf1
3	Cxcl14
3	Nupr1
3	Cped1
3	Csrp2
3	Lrp1
3	Tenm4
3	Rplp1
3	Fbn1
3	Rpl12
3	Rps12
3	Gm10076
3	Rack1
3	Scd2
3	Tpt1
3	Pdgfra
3	Ar
3	Hsp90b1
3	Rev3l
3	Ckb
3	Anxa2
3	Rps18
3	Rpl26
3	Acaa2
3	Cox6c
3	Rpl10a
3	Manf
3	Ppp1r14b
3	Rps3
3	Loxl2
3	Tmem100
3	Ptch1
3	S100a10
3	Dbi
3	Ifi27l2a
3	Plac8
3	Col4a1
3	Col4a2
3	Igfbp7
3	Rpl27a
3	Ybx1
3	Ifitm3
3	Rnasek
3	Rpl13a
3	Hist1h2bc
3	Tle5
3	Atp5md
3	Rbis
3	Micos10
3	Atp5o
3	Micos13
3	Klf2
3	Tomm6
3	Rpl18
3	Rpl30
3	Tpm1
3	Rpl27
3	Rpl36al
3	Gapdh
3	Nme2
3	Gm47283
3	S100a6
3	Socs3
3	Timp1
3	Rps21
3	Rpl28
3	Cyb5a
3	Rpsa
3	Ndufb1−ps
3	Inha
3	Akr1cl
3	Bst2
3	mt−Cytb
3	Lama2
3	mt−Nd3
4	Sptan1
4	Itpr1
4	Srsf5
4	Ankrd17
4	Usp9x
4	Spty2d1
4	Baz2b
4	Hnrnpu
4	Adamts1
4	Hexim1
4	Kdm6b
4	Rbbp6
4	Pcf11
4	Aff4
4	Eif4g2
4	Clk1
4	Chka
4	Ccnl1
4	Nr4a1
4	Aplp2
4	Jmjd1c
4	Kmt2a
4	Ubc
4	BC005537
4	Topors
4	Prpf38b
4	Midn
4	Ranbp2
4	Ddx3x
4	Brd2
4	Jun
4	Btg2
4	Ppp1r15a
4	Gpx3
4	Klf6
4	Thbs1
4	Foxp1
4	Neat1
4	Dnajb1
4	Junb
4	Dusp1
4	Ctsb
4	Ahnak
4	Nufip2
4	Tiparp
4	Fosl2
4	Atp2a2
4	Syne2
4	Gm26917
4	Hspa5
4	Gabarapl1
4	Eprs
4	Atp1a1
4	Hsp90ab1
4	Jak1
4	Aldh1a1
4	Ywhaz
4	Kcnq1ot1
4	Rlim
4	Huwe1
4	Zbtb20
4	Macf1
4	Fosb
4	Fos
4	mt−Nd5
4	mt−Nd2
4	Bmpr2
4	Klf4
4	Qk
4	Me1
4	Txnrd1
4	Cyp11a1
4	Mt2
4	Hsd3b1
4	Gls
4	mt−Atp8
4	Nrip1
4	Prkar2b
4	Klf9
4	Idh1
4	Eif1a
4	Pabpc1
4	Tmed5
4	Tnfrsf12a
4	Ddx21
4	Etf1
4	Cebpb
4	Ppp1r2
4	Dnaja1
4	Hspa8
4	Eif3j1
4	Ifrd1
4	Tubb2a
4	Mafb
4	Usp3
4	Taf7
4	Pnrc1
4	Cited2
4	Gadd45a
4	Selenop
4	Hmox1
4	Ythdc1
4	Arid5b
4	Tax1bp1
4	Mgst1
4	Id3
4	Plxdc2
4	Txnip
4	Cdkn1b
4	Dst
4	Mef2a
4	Ddx5
4	Dhx9
4	Dnajb4
4	Btg1
4	Ankrd12
4	Lamp2
4	Gadd45b
4	Atf3
4	Sdc4
4	Zfand5
4	Skil
4	Rnd3
4	Azin1
4	Nfkbia
4	Irf1
4	Sgk1
4	Lmo4
4	Nfe2l1
4	Rock2
4	Mcl1
4	Zfp36l2
4	Soat1
4	Stat3
4	Spag9
4	Hnrnpa2b1
4	Eif4e
4	Hsp90aa1
4	Hspa1a
4	Tra2b
4	Lmna
4	Eif5
4	Hspb1
4	Coq10b
4	Chd1
4	Dnajb9
4	Wsb1
4	Sqstm1
4	Atf4
4	Slc38a2
4	Pim1
4	Nop58
4	Nolc1
4	Hspa1b
4	Gm12840
4	Cxcl1
4	Atp6v1e1
4	Hsph1
4	Gem
4	Sat1
4	Ier3
4	Errfi1
4	Bag3
4	Cdkn1a
4	Runx1
4	Ppp1r10
4	Arih1
4	Sptbn1
4	Igf1r
4	Nfat5
4	Prrc2c
4	Zfp36l1
4	Tra2a
4	Atrx
4	Dlc1
4	Tshz2
4	Zc3h13
4	Tshz1
4	Pbx1
4	Nfia
4	Tcf4
4	Egr1
4	Lpp
4	Chd4
4	Timp3
4	Zeb2
4	Map1b
4	Mat2a
4	Hnrnph1
4	Ncl
4	Wnk1
4	Supt5
4	Sod1
4	Emp1
4	Phlda1
4	Dcn
4	Ier5
4	Cstb
4	Taf1d
4	Aebp1
4	Malat1
4	Fxyd1
4	Hes1
4	Nfe2l2
4	Kitl
4	Arid4b
4	Ugdh
4	Rsrp1
4	Srrm2
4	Rsrc2
4	Mycbp2
4	Akap9
4	Ppp1r12a
4	Sf3b1
4	Cdk12
4	Ankrd11
4	Dynll1
4	Hbb−bs
4	Hba−a1
4	Hba−a2
4	Rgs2
4	Eif5b
4	Mylk
4	Fus
4	Phip
4	Tceal9
4	Lum
4	Ralbp1
